# Receptor Activity-Modifying Protein 3 enhances GLP-1-mediated Insulin Secretion

**DOI:** 10.1101/2025.01.24.634724

**Authors:** Abigail Pearce, Poonam Kumari, Claudia M Sisk, Matthew Harris, Ho Yan Yeung, Sabrina Winfield, Kathleen M Caron, Graham Ladds

**Affiliations:** Department of Pharmacology, University of Cambridge, Tennis Court Road, Cambridge, CB2 1PD, UK; Department of Cell Biology and Physiology, School of Medicine, University of North Carolina at Chapel Hill, Chapel Hill, NC 27599

**Keywords:** G Protein-coupled Receptor, Allosteric Regulation, Diabetes, Second Messenger, insulin secretion, Calcium intracellular release

## Abstract

The targeting of the Glucagon-like peptide-1 receptor (GLP-1R) for diabetes and obesity is not a novel strategy, with recent therapeutics showing efficacy in weight loss and glycaemic control. However, they are also associated with side effects, including gastrointestinal disruptions and pancreatitis. Developing agonists with different signalling profiles, or that exert some tissue selectivity can circumvent these on-target, unwanted effects. Receptor activity-modifying proteins (RAMPs) offer the potential to do both, through modulation of agonist binding and signalling, as well as surface expression. The GLP-1R was found to interact with RAMP3, with the heterodimer able to bind agonist at the cell surface. RAMP3 expression biased the receptor towards Ca^2+^ mobilisation, away from the canonical cAMP-driven signalling. When examining G protein coupling, the interaction with RAMP3 reduced activation of the cognate Gα_s_ but increased secondary couplings to Gα_q_ and Gα_i_. These increased couplings led to an elevation in glucose-stimulated insulin secretion when cells overexpressing RAMP3 were stimulated with GLP-1. A reciprocal effect was observed when looking at reduced expression of endogenous RAMP3, with a loss of sensitivity to GLP-1 in both glucose and insulin tolerance tests in a *Ramp3* knockout mouse. The effects of this interaction can then inform selection of models and peptide design when targeting this receptor for therapeutic intervention.

**Significance Statement:** G Protein-Coupled Receptors, such as the Glucagon-Like Peptide-1 (GLP-1) Receptor are common drug targets, although not without side effects due to on-target, unwanted signalling outputs. This study identifies an interacting protein which alters its signalling to promote insulin secretion. This may improve the therapeutic potential of GLP-1 mimetics, enhancing effectual signalling over that associated with unwanted effects by directly targeting this receptor complex.
