## Supplementary Table 1 for "Receptor Activity-Modifying Protein 3 enhances GLP-1-mediated Insulin Secretion"

### Sheet: Sheet1
	Supporting Information
	Receptor Activity-Modifying Protein 3 enhances GLP-1-mediated Insulin Secretion
	Table S1. Influence of RAMP3 on G protein coupling of the GLP-1R. Gαs, Gαq(R183Q), and Gαi/o dissociation, measured using the TRUPATH G protein biosensor platform. HEK293T cells expressing GLP-1R, increasing amounts of FLAG-RAMP3, and TRUPATH constructs were stimulated with agonists for 30 minutes. pEC50, Emax, and LogRA values are reported as mean ± SEM of n replicates. Significant difference fr…
		GLP-1 7-36amide
		Receptor Alone				+ FLAG-RAMP3				+ 2xFLAG-RAMP3
		pEC50	Emax	LogRA	n	pEC50	Emax	LogRA	n	pEC50	Emax	LogRA	n
	Gs	8.42±0.25	3.23±0.33	0.00±0.36	6	8.61±0.23	3.63±0.25	0.24±0.34	5	8.62±0.22	3.11±0.20	0.19±0.34	6
	Gq(Q)	8.27±0.18	1.26±0.06	0.00±0.26	5	8.28±0.10	1.49±0.07	0.08±0.21	5	8.37±0.15*	1.50±0.07	0.17±0.24	5
	Gi1	8.17±0.29	1.19±0.11	0.00±0.41	5	9.67±0.27*	0.81±0.07*	1.34±0.40	5	10.02±0.40*	0.72±0.07*	1.64±0.49*	5
	Gi2	8.49±0.37	1.10±0.07	0.00±0.52	5	8.34±0.37	0.65±0.09*	-0.38±0.53	5	8.93±0.32	0.71±0.11*	0.25±0.49	5
	Gi3	8.73±0.62	1.16±0.17	0.00±0.88	6	9.86±0.29	0.79±0.12	0.95±0.69	6	10.23±0.31*	1.19±0.17	1.50±0.70	6
	GoA	7.79±0.14	2.25±0.55	0.00±0.24	5	7.74±0.17	1.41±0.19	-0.25±0.25	5	7.88±0.17	1.67±0.06	-0.05±0.24	5
	GoB	7.68±0.11	2.32±0.41	0.00±0.19	5	8.43±0.36	2.64±0.29	0.81±0.39	5	7.80±0.13	2.45±0.22	0.14±0.19	5
	Gz	N.R.			4	N.R.			4	N.R.			4
		Exendin-4
		Receptor Alone				+ FLAG-RAMP3				+ 2xFLAG-RAMP3
		pEC50	Emax	LogRA	n	pEC50	Emax	LogRA	n	pEC50	Emax	LogRA	n
	Gs	9.00±0.11	3.64±0.12	0.00±0.15	5	8.97±0.12	3.68±0.12	-0.03±0.16	5	8.89±0.11	4.00±0.16	-0.08±0.16	5
	Gq(Q)	8.67±0.10	1.64±0.19	0.00±0.15	5	8.68±0.06	1.67±0.10	0.02±0.13	5	8.68±0.08	1.75±0.15	0.04±0.14	5
	Gi1	8.52±0.14	1.03±0.33	0.00±0.28	4	9.62±0.16*	0.70±0.12	0.93±0.27	4	10.64±0.24*	0.64±0.16	1.92±0.34*	4
	Gi2	8.25±0.19	0.68±0.25	0.00±0.35	4	8.56±0.57	0.68±0.12	0.31±0.63	4	9.00±0.71	0.65±0.12	0.74±0.76	4
	Gi3	8.64±0.60	1.22±0.18	0.00±0.86	5	9.40±0.35	1.05±0.15	0.69±0.71	5	10.38±0.19*	1.17±0.11	1.72±0.64	5
	GoA	7.79±0.25	1.95±0.32	0.00±0.36	5	7.85±0.12	1.51±0.19	-0.05±0.29	5	7.78±0.19	1.36±0.23	-0.16±0.33	5
	GoB	7.92±0.11	2.10±0.62	0.00±0.24	5	8.34±0.12	2.26±0.39	0.45±0.36	5	8.51±0.20	2.08±0.36	0.58±0.20	5
	Gz	N.R.			4	N.R.			4	N.R.			4
		Liraglutide
		Receptor Alone				+ FLAG-RAMP3				+ 2xFLAG-RAMP3
		pEC50	Emax	LogRA	n	pEC50	Emax	LogRA	n	pEC50	Emax	LogRA	n
	Gs	8.13±0.17	3.49±0.17	0.00±0.24	6	8.02±0.23	3.79±0.18	-0.08±0.29	5	8.09±0.22	3.54±0.08	-0.03±0.28	5
	Gq(Q)	7.88±0.15	1.47±0.03	0.00±0.21	5	7.79±0.28	1.60±0.08	-0.05±0.32	5	7.87±0.21	1.42±0.15	-0.02±0.26	5
	Gi1	8.58±0.47	1.07±0.09	0.00±0.67	4	8.97±0.73	1.03±0.05	0.37±0.87	4	9.84±0.56	0.61±0.09*	1.02±0.74	4
	Gi2	7.63±0.23	1.11±0.24	0.00±0.36	7	8.20±0.52	0.92±0.10	0.49±0.58	6	8.87±0.40	0.64±0.15	1.00±0.48	7
	Gi3	9.85±0.24	1.17±0.20	0.00±0.36	6	8.94±0.19	1.29±0.24	-0.86±0.32	6	9.26±0.46	1.28±0.35	-0.55±0.53	6
	GoA	7.53±0.21	2.40±0.37	0.00±0.31	6	7.83±0.42	2.16±0.21	0.26±0.48	6	7.83±0.34	1.77±0.30	0.17±0.41	6
	GoB	7.52±0.11	2.84±0.43	0.00±0.18	6	7.88±0.16	2.91±0.54	0.38±0.22	6	7.84±0.13	2.61±0.48	0.28±0.20	7
	Gz	N.R.			5	N.R.			5	N.R.			5
		Oxyntomodulin
		Receptor Alone				+ FLAG-RAMP3				+ 2xFLAG-RAMP3
		pEC50	Emax	LogRA	n	pEC50	Emax	LogRA	n	pEC50	Emax	LogRA	n
	Gs	7.20±0.06	3.63±0.36	0.00±0.10	5	7.20±0.18	2.98±0.22	-0.09±0.19	5	7.31±0.20	2.14±0.21*	-0.12±0.22	5
	Gq(Q)	7.22±0.26	1.34±0.09	0.00±0.37	5	7.44±0.20	1.43±0.15	0.26±0.33	5	7.38±0.21	1.42±0.11	0.19±0.34	5
	Gi1	8.10±0.36	0.68±0.145	0.00±0.52	6	9.55±0.30*	0.60±0.11	1.40±0.49	5	10.10±0.37*	0.45±0.13	1.82±0.54	5
	Gi2	8.54±0.38	0.54±0.12	0.00±0.56	7	8.20±0.56	0.68±0.14	-0.24±0.69	6	8.62±0.43	0.43±0.06	-0.02±0.59	7
	Gi3	8.44±0.43	0.87±0.05	0.00±0.60	6	9.07±0.19	0.84±0.11	0.61±0.47	6	8.70±0.20	0.89±0.27	0.27±0.49	6
	GoA	6.94±0.29	1.12±0.29	0.00±0.43	5	6.46±0.32	1.09±0.24	-0.49±0.45	5	6.50±0.07	0.96±0.19	-0.48±0.34	6
	GoB	7.12±0.66	2.84±0.43	0.00±0.94	6	7.75±0.88	2.91±0.54	0.64±1.12	6	7.57±0.68	2.61±0.48	0.40±0.95	6
	Gz	N.R.			5	N.R.			5	N.R.			5
